# Fear extinction is regulated by long noncoding RNA activity at the synapse

**DOI:** 10.1101/2022.03.30.486308

**Authors:** Wei-Siang Liau, Qiongyi Zhao, Adekunle Bademosi, Rachel Gormal, Hao Gong, Paul R. Marshall, Ambika Periyakaruppiah, Sachithrani U. Madugalle, Esmi L. Zajackowski, Laura J. Leighton, Haobin Ren, Mason Musgrove, Joshua Davies, Simone Rauch, Chuan He, Bryan C. Dickinson, Xiang Li, Wei Wei, Frédéric A. Meunier, Sandra M. Fernandez Moya, Michael A. Kiebler, Bharath Srinivasan, Sourav Banerjee, Michael Clark, Robert C. Spitale, Timothy W. Bredy

## Abstract

Long noncoding RNAs (lncRNAs) represent a multidimensional class of regulatory molecules involved in many aspects of brain function. Emerging evidence indicates that lncRNAs are expressed at the synapse; however, a direct role for their activity in this subcellular compartment in memory formation has yet to be demonstrated. Using lncRNA capture-seq on synaptosomes, we identified a significant number of lncRNAs that accumulate at synapses within the infralimbic prefrontal cortex of adult male C57/Bl6 mice. Among these is a splice variant related to the stress-associated lncRNA, Gas5. RNA immunoprecipitation followed by mass spectrometry and single molecule imaging revealed that this Gas5 isoform, in association with the RNA binding proteins G3bp2 and Caprin1, regulates the activity-dependent trafficking and clustering of RNA granules in dendrites. In addition, we found that cell-type-specific, state-dependent, and synapse-specific knockdown of the Gas5 variant led to impaired fear extinction memory. These findings identify a new mechanism of fear extinction that involves the dynamic interaction between local lncRNA activity and the coordination of RNA condensates in the synaptic compartment.
