## Supplemental Tabl3 for "Fear extinction is regulated by long noncoding RNA activity at the synapse"

### Sheet: Gas5 fRIP-MS
	RC				EXT
Replicate 1	Replicate 2	Replicate 3	Combined	Replicate 1	Replicate 2	Replicate 3	Combined
Dync1h1	Dync1h1	Acaca	Dync1h1	Dync1h1	Dync1h1	Dync1h1	Dync1h1
Acaca	Acaca	Dync1h1	Acaca	Acaca	Acaca	Acaca	Acaca
Pcx	Pcx	Pcx	Pcx	Pcx	Pcx	Pcx	Pcx
Pc	Pc	Pc	Pc	Pc	Pc	Pc	Pc
Map2	Map2	Map2	Map2	Map2	Map2	Dnm1	Map2
Map6	Dnm1	Dnm1	Map6	Map6	Map6	Map6	Map6
Dnm1	Map6	Hnrnpm	Dnm1	Dnm1	Dnm1	Map2	Dnm1
Dhx9	Dhx9	Map6	Dhx9	Hnrnpm	Hnrnpm	Hnrnpm	Hnrnpm
Hnrnpm	Hnrnpm	Dhx9	Hnrnpm	Dhx9	Dhx9	Dhx9	Dhx9
Sptan1	Synj1	Sfpq	Sptan1	Sfpq	Sfpq	Synj1	Sfpq
Adar	Adar	Adar	Adar	Synj1	Adar	Sfpq	Synj1
Pcca	Pcca	Pcca	Pcca	Adar	Pcca	Cyfip2	Adar
Synj1	Sptan1	Strbp	Synj1	Strbp	Synj1	Adar	Strbp
Ilf3	Sfpq	Ddx5	Ilf3	Ap2b1	Ilf3	Strbp	Ap2b1
Sfpq	Ilf3	Synj1	Sfpq	Ddx5	Ap2b1	Syn1	Ddx5
Ap2b1	Cyfip2	Cyfip2	Ap2b1	Sptan1	Syn1	Pcca	Sptan1
Cyfip2	Ddx5	Nono	Cyfip2	Map1a	Ddx5	Ddx5	Map1a
Syn1	Mccc1	Stau1	Syn1	Syn1	Cyfip2	Ap2b1	Syn1
Ddx5	Map1a	Hnrnpa2b1	Ddx5	Cyfip2	Mccc1	Nono	Cyfip2
Khsrp	Syn1	Ilf3	Khsrp	Nono	Nono	Mccc1	Nono
Myef2	Khsrp	Pccb	Myef2	Pcca	Hnrnpa2b1	Sptan1	Pcca
Gemin5	Pccb	Mccc1	Gemin5	Khsrp	Khsrp	Myef2	Khsrp
Map1a	Hnrnpa2b1	Syn1	Map1a	Gemin5	Map1a	Ilf3	Gemin5
Mccc1	Nono	Ap2b1	Mccc1	Myef2	Pccb	Map1a	Myef2
Nono	Ap2b1	Khsrp	Nono	Hnrnpa2b1	Strbp	Khsrp	Hnrnpa2b1
Hnrnpa2b1	Myef2	Hspa8	Hnrnpa2b1	Pccb	Sptan1	Hnrnpa3	Pccb
Stau1	Hspa8	Hnrnpa3	Stau1	Ilf3	Stau1	Stau1	Ilf3
Pccb	Stau1	Myef2	Pccb	Ap2a1	Myef2	Pccb	Ap2a1
Hspa8	Gemin5	Ilf2	Hspa8	Hspa8	Hspa8	Hspa8	Hspa8
Strbp	Ina	Map1a	Strbp	Syngap1	Nckap1	Ap2a1	Syngap1
Fubp3	Ddx3x	Adarb1	Fubp3	Stau1	Fubp3	Fubp3	Stau1
Ina	Dmxl2	Sptan1	Ina	Clasp2	Hnrnpa3	Hnrnpa2b1	Clasp2
Ilf2	Fubp3	Syncrip	Ilf2	Hnrnpa3	Ilf2	Ilf2	Hnrnpa3
Ap2a2	Strbp	Ddx17	Ap2a2	Mccc1	Ap2a2	Ddx17	Mccc1
Ddx3x	Ilf2	Ina	Ddx3x	Fubp3	Gemin5	Ina	Fubp3
Hnrnpa3	Hnrnpa3	Fubp3	Hnrnpa3	Ilf2	Pspc1	Rbm14	Ilf2
Syncrip	Rbm14	Ddx3x	Syncrip	Aldoa	Septin11	Hnrnpk	Aldoa
Add2	Adarb1	Gemin5	Add2	Pspc1	Mccc2	Adarb1	Pspc1
Pspc1	Pspc1	Rbm14	Pspc1	FAM120A	Syncrip	Ddx3x	FAM120A
FAM120A	Ddx17	FAM120A	FAM120A	Ina	Ina	FAM120A	Ina
Adarb1	Nckap1	Cpsf1	Adarb1	Plcb1	Adarb1	Pspc1	Plcb1
Ddx17	FAM120A	Hnrnpk	Ddx17	Ddx3x	Ddx17	Add2	Ddx3x
Septin11	Psd3	Purb	Septin11	Ddx17	Plcb1	Syncrip	Ddx17
Zfr	Dnm3	Hnrnpu	Zfr	Adarb1	Psd3	Gemin5	Adarb1
Purb	Ap2a1	Eef1a2	Purb	Agap2	Hnrnpk	Clasp2	Agap2
Dmxl2	Hnrnpk	Ap2a1	Dmxl2	Hnrnpk	FAM120A	Septin11	Hnrnpk
Hnrnpk	Syncrip	Tubb4b	Hnrnpk	Rbm14	Agap2	Hnrnpa1	Rbm14
Nckap1	Mccc2	Hnrnph1	Nckap1	Cpsf1	Ddx3x	Camk2a	Cpsf1
Mccc2	Pfkm	Pspc1	Mccc2	Psd3	Purb	G3bp2	Psd3
Rbm14	Aldoa	Camk2a	Rbm14	Eef1a2	Rbm14	Ap2a2	Eef1a2
Pfkm	Matr3	Add2	Pfkm	Syncrip	Aldoa	Mccc2	Syncrip
Aldoa	Add2	G3bp2	Aldoa	Clip2	Hnrnph1	Nckap1	Clip2
Agap2	Agap2	Matr3	Agap2	Hnrnph1	G3bp2	Eef1a2	Hnrnph1
Cpsf1	Eef1a2	Aldoa	Cpsf1	Ago2	Clip2	Purb	Ago2
Tubb4b	Stxbp1	Ago2	Tubb4b	Camk2a	Camk2a	Hnrnph1	Camk2a
Psd3	Dclk1	Hnrnpa1	Psd3	Stxbp1	Tubb4b	Tubb4b	Stxbp1
Plcb1	Septin11	Psd3	Plcb1	Hnrnpa1	Ago2	Psd3	Hnrnpa1
Srpk2	G3bp2	Clasp2	Srpk2	Nckap1	Stxbp1	Aldoa	Nckap1
Ago2	Zfr	Eef2	Ago2	Septin11	Hnrnpa1	Dclk1	Septin11
Matr3	Purb	Mapt	Matr3	G3bp2	Add2	Agap2	G3bp2
Clip2	Hnrnph1	Septin11	Clip2	Pfkm	Dnm3	Hnrnpu	Pfkm
G3bp2	Hnrnpa1	Nckap1	G3bp2	Purb	Cpsf1	Dnm3	Purb
Add1	Cpsf1	Zfr	Add1	Zfr	Septin7	Septin7	Zfr
Eef1a2	Camk2a	Pura	Eef1a2	Add2	Eef1a2	Mapt	Add2
Hnrnpu	Fubp1	Agap2	Hnrnpu	Srpk2	Pfkm	Syn2	Srpk2
Atp2a2	Ifit1	Syngap1	Atp2a2	Tubb2a	Syngap1	Tardbp	Tubb2a
Hnrnpa1	Pabpc1	Yars	Hnrnpa1	Tubb2b	Fubp1	Matr3	Caskin1
Fubp1	Plec	Yars1	Fubp1	Caskin1	Zc3h7b	Pura	Ap2a2
Aak1	Syngap1	Arpc2	Aak1	Ap2a2	Pura	Ago2	Hnrnpu
Ap2a1	Mpp2	Fubp1	Ap2a1	Hnrnpu	Matr3	Add1	Mapt
Eef2	Plcb1	Pfkm	Eef2	Mapt	Tuba1c	Stxbp1	Ifit1
Tuba1c	Hnrnpu	Dicer1	Tuba1c	Ifit1	Tuba1b	Syngap1	Gapdh
Tuba1b	Septin7	Sars	Tuba1b	Gapdh	Zfr	Fubp1	Gm3839
Septin7	Pura	Sars1	Septin7	Gm3839	Atp2a2	Sars	Gm10358
Camk2a	Tubb2a	Ifit1	Camk2a	Gm10358	Clasp2	Sars1	Tuba1c
Ifit1	Tubb2b	Pabpc1	Ifit1	Tuba1c	Hnrnpu	Zc3h7b	Tuba1b
Mapt	Actg1	Mccc2	Mapt	Tuba1b	Ifit1	Septin5	Zc3h7b
Stxbp1	Actb	Caprin1	Stxbp1	Zc3h7b	Dicer1	Gm49601	Dclk1
Dclk1	Syn2	Septin7	Dclk1	Dclk1	Caprin1	Pfkm	Fubp1
Pabpc1	Mapt	Dclk1	Pabpc1	Fubp1	Pabpc1	Cpsf1	Tardbp
Sars	Add1	Tuba1c	Sars	Tardbp	Dmxl2	Clip2	Sars
Sars1	Atp2a2	Tuba1b	Sars1	Sars	Map1b	Sf1	Sars1
Pura	Clip2	Hnrnpab	Pura	Sars1	Ap2a1	Ifit1	Pura
Hnrnph1	Hnrnpul2	Ap2a2	Hnrnph1	Pura	Add1	Caprin1	Dmxl2
Tardbp	Ago2	Stxbp1	Tardbp	Dmxl2	Sars	Hnrnpab	Matr3
Ddx6	Ap2a2	Znf385a	Ddx6	Matr3	Sars1	Mpp2	Mccc2
Clasp2	Tardbp	Add1	Clasp2	Mccc2	Stau2	Arpc2	Gemin4
Zc3h7b	Stau2	Eif2ak2	Zc3h7b	Gemin4	Mapt	Actg1	Eef2
Syngap1	Rtcb	Rtcb	Syngap1	Eef2	Eif2ak2	Actb	Caprin1
Mpp2	Aak1	Atp2a2	Mpp2	Caprin1	Gm3839	Gapdh	Actr3
Stau2	Zc3h7b	Gm3839	Stau2	Actr3	Gapdh	Gm3839	Map1b
Hnrnpul2	Sars	Gapdh	Hnrnpul2	Map1b	Gm10358	Gm10358	Ddx20
Dnm3	Sars1	Gm10358	Dnm3	Ddx20	Actr3	Tuba1b	Hnrnph3
G3bp1	Caprin1	Srpk2	G3bp1	Hnrnph3	Ap2m1	Tuba1c	Atp2a2
Caprin1	Csde1	Fus	Caprin1	Atp2a2	Rtcb	Stau2	Septin5
Csde1	Srpk2	Tardbp	Csde1	Septin5	Elavl4	Rtcb	Gm49601
Amph	Ddx1	Prkra	Amph	Gm49601	Dclk1	Actr2	Pa2g4
Gfap	Actr3	Stau2	Gfap	Pa2g4	Arpc2	Srpk2	Hnrnpab
Ddx1	Rps3	Actr3	Ddx1	Hnrnpab	Hnrnpab	Ddx1	Bsn
Nefl	Clasp2	Hnrnpul2	Nefl	Bsn	Znf385a	Zfr	Elavl4
Hnrnpab	Hnrnpab	Rps2	Hnrnpab	Elavl4	Ddx1	Hnrnpul2	Csde1
Syn2	Pa2g4	Pa2g4	Syn2	Csde1	Septin5	Aak1	Tnik
Pa2g4	Actr2	Plcb1	Pa2g4	Tnik	Ppib	Pabpc1	Znf385a
Arpc2	Gm3839	Ap2m1	Arpc2	Znf385a	Yars	Csde1	Septin7
Rtcb	Gm10358	Nefl	Rtcb	Septin7	Yars1	Pa2g4	G3bp1
Dicer1	Gapdh	Ddx1	Dicer1	G3bp1	Syn2	Rps2	Arpc2
Actg1	Nefl	Csde1	Actg1	Arpc2	Hnrnph3	Actr3	Syn2
Actb	Fus	Amph	Actb	Syn2	Eef2	Cnp	Hnrnpul2
Strap	Septin5	Hnrnph3	Strap	Hnrnpul2	Rps4x	Rps4x	Ppib
Sptbn1	Gm49601	Dhx36	Sptbn1	Ppib	Srpk2	Nefl	Rps2
Ubap2l	Hnrnph3	Clip2	Ubap2l	Rps2	Fus	Amph	Rps3
Septin5	Eef2	Zc3h7b	Septin5	Rps3	Cnp	Plcb1	Cnp
Gm49601	Sf1	Hnrnpd	Gm49601	Cnp	Csde1	Fip1l1	U2af2
Actr3	Eif2ak2	Hnrnpr	Actr3	U2af2	Actr2	Rps3	Rtcb
Plec	Hnrnpr	Nudt21	Plec	Rtcb	Tardbp	Ubap2l	Amph
Eif2ak2	Tuba1c	Rps4x	Eif2ak2	Amph	Pa2g4	Fus	Ddx1
Gm3839	Tuba1b	Rps16	Gm3839	Ddx1	Rps3	Eif2ak2	Ubap2l
Gapdh	Gfap	Septin5	Gapdh	Ubap2l	Hnrnpd	Znf385a	Yars
Gm10358	Pfkp	Gm49601	Gm10358	Yars	Cpeb3	Prkra	Yars1
Ppib	Rps2	Elavl4	Ppib	Yars1	Rps9	Elavl4	Eif2ak2
Homer1	Ylpm1	RTRAF	Homer1	Eif2ak2	Hnrnpf	Rps9	Fus
Hnrnph3	Znf385a	Strap	Hnrnph3	Fus	Ubap2l	Adap1	Actr2
Dync1li1	Elavl4	Rps3	Dync1li1	Actr2	Aak1	Hnrnph3	Stau2
Znf385a	RTRAF	Syn2	Znf385a	Stau2	Sf1	Ckmt1	Sf1
Actr2	Dicer1	Gm7324	Actr2	Sf1	Nefl	Msi2	Adap1
Prkra	Nudt21	Rbmxl1	Prkra	Adap1	Msi2	Ddx6	Aak1
Ddx20	Sptbn1	Actg1	Ddx20	Aak1	RTRAF	Ppib	RTRAF
Rps2	Dhx36	Actb	Rps2	RTRAF	Rps2	Plec	Cpsf7
Cpsf3	Rps9	Actr2	Cpsf3	Cpsf7	Mpp2	RTRAF	Rps9
Cpsf2	Arpc2	Hnrnpf	Cpsf2	Rps9	Gemin4	Gm7324	Hnrnpf
Hspa5	Strap	Dmxl2	Hspa5	Hnrnpf	Actg1	Rbmxl1	Nudt21
Fus	Ap2m1	Gfap	Fus	Nudt21	Actb	Tppp	Dhx36
Map1b	Hnrnpd	2410002F23Rik	Map1b	Dhx36	Cpsf7	Atp2a2	Ap2m1
Rps7	U2af2	U2af2	Rps7	Ap2m1	Nudt21	Ap2m1	Cdkl5
Hnrnpf	Prkra	Ubap2l	Hnrnpf	Cdkl5	Prkra	Hnrnpf	Rps4x
Hexb	Ppib	Tppp	Gemin4	Rps4x	Dhx36	Pacsin1	Strap
Gemin4	Rps16	Rps15a	Srsf1	Strap	Gm7324	Nudt21	Pabpc1
Srsf1	G3bp1	Pfkp	Rps9	Pabpc1	Rbmxl1	Dync1li1	Gm7324
Rps9	Elavl1	Srsf1	Rbfox3	Gm7324	Cpsf2	Rps7	Rbmxl1
Rbfox3	Cpsf7	Cpsf2	Nudt21	Rbmxl1	Septin3	Cpsf7	Prkra
Nudt21	Gm7324	Grsf1	Elavl4	Prkra	Tppp	Pfkp	Add1
Elavl4	Rbmxl1	Fam120c	U2af2	Add1	Rbfox1	Dmxl2	Actg1
U2af2	Fip1l1	Rps9	Gm7324	Actg1	Hnrnpr	G3bp1	Actb
Gm7324	Rbfox3	Fip1l1	Rbmxl1	Actb	Strap	Camk2b	Dnm3
Rbmxl1	Amph	Tarbp2	Tppp	Dnm3	Rps16	Yars	Fam120c
Tppp	Rps4x	Rbfox3	Hnrnpd	Fam120c	U2af2	Yars1	Snrnp70
Hnrnpd	Cnp	Aak1	RTRAF	Snrnp70	Hnrnpul2	Cycs	Pfkp
RTRAF	Msi2	Snrnp70	Rps16	Pfkp	Grsf1	Cstf3	Pcbp2
Rps16	Hnrnpf	Ddx20	Ccar2	Pcbp2	Tial1	Rps13	Ddx6
Ccar2	Pcbp2	Cpeb3	Pcbp1	Ddx6	Rps13	Rps16	Srsf1
Pcbp1	Ddx6	Btbd17	Snrnp70	Srsf1	G3bp1	Iqsec1	Mark2
Snrnp70	Gemin4	Rps13	Hnrnpr	Mark2	Hnrnpdl	Npm1	Nefl
Hnrnpr	Rps7	Arpc1a	Dhx36	Nefl	Camk2b	Agap3	Elavl1
Dhx36	Tppp	Rps7	Arpc1a	Elavl1	Cycs	Grsf1	Rps16
Arpc1a	Camk2b	G3bp1	Cpsf7	Rps16	Rps7	Srsf1	Sptbn1
Cpsf7	Fkbp3	Pacsin1	Adap1	Sptbn1	Pfkp	Nmt1	Fip1l1
Adap1	Cstf3	Tial1	Tial1	Fip1l1	Cnksr2	Arpc1a	Hnrnpr
Caskin1	Rps15a	Gemin4	Cstf3	Hnrnpr	Cs	U2af2	2410002F23Rik
Tial1	Canx	Cnp	Cpeb3	2410002F23Rik	Pacsin1	Brsk2	Msi2
Cstf3	Cycs	Khdrbs1	Grsf1	Msi2	Ezr	Bsn	Rps13
Cpeb3	Ddx20	Msi2	Rps4x	Rps13	Khdrbs1	Hnrnph2	Pacsin1
Grsf1	Agap3	Rps18-ps6	Msi2	Pacsin1	Adap1	Cpeb3	Hnrnph2
Rps4x	Arpc4	Rps18-ps5	Rps3	Hnrnph2	Aldoc	Caskin1	Canx
Msi2	2410002F23Rik	Rps18	Npm1	Canx	Srsf1	Hnrnpd	Hnrnpdl
Rps3	Btbd17	Mdh2	Elavl1	Hnrnpdl	Gfap	Khdrbs1	Mdh2
Npm1	Snrnp70	Cycs	Rps18-ps5	Mdh2	Csnk1d	Strap	Tppp
Elavl1	Srsf1	Arpc4	Rps18	Arhgef2	Ddx20	Map1b	Rps18-ps6
Rps18-ps5	Npm1	Npm1	Rps18-ps6	Tppp	Actr3b	Elavl1	Rps18-ps5
Rps18	Grsf1	Hnrnph2	Sf1	Rps18-ps6	Znf346	Mark1	Rps18
Rps18-ps6	Rps10	Mbp	Yars	Rps18-ps5	Zfp346	Homer1	Camk2g
Sf1	Cpsf3	Snrpa	Yars1	Rps18	Amph	Pcbp2	Rps15a
Yars	Septin3	Ppib	Ap2m1	Camk2g	Wdr37	Znf346	Cycs
Yars1	Adap1	Dync1li1	Rps19	Rps15a	Canx	Zfp346	Khdrbs3
Ap2m1	Hnrnpdl	Adap1	Hnrnph2	Cycs	RtcA	Dazap1	Dync1li1
Rps19	Mark2	Dnm3	Fip1l1	Khdrbs3	Rps18-ps5	Mbp	Hspa5
Hnrnph2	Rps19	Canx	Fkbp3	Dync1li1	Rps18	Arpc4	Rps7
Fip1l1	Dclk2	Sf1	Rps13	Hspa5	Rps18-ps6	Hnrnpr	Grsf1
Fkbp3	Hnrnph2	Pcbp1	Canx	Rps7	Rps15a	Ezr	Iqsec1
Rps13	Rps18-ps5	Elavl1	Hnrnpl	Grsf1	Pcbp2	Sptbn1	Cs
Canx	Rps18	Sart3	2410002F23Rik	Iqsec1	Hnrnph2	Rbfox3	Cstf3
Hnrnpl	Rps18-ps6	Mpp2	Ylpm1	Cs	Mbp	Gemin4	Rbfox3
2410002F23Rik	Fam120c	Celf2	Hnrnpdl	Cstf3	Glud1	Fkbp3	Ezr
Ylpm1	Nmt1	Hnrnpdl	Fam120c	Rbfox3	Sptbn1	Dicer1	Cpeb2
Hnrnpdl	Mink1	Ddx6	Znf346	Sart3	Sart3	Tarbp2	Cpsf2
Fam120c	Dync1li1	Znf346	Zfp346	Ezr	Rps8	Tial1	Rps10
Znf346	Zfp346	Zfp346	Wasf1	Cpeb2	Tarbp2	Ampd2	Rps8
Zfp346	Hspa5	Hnrnpl	Psip1	Cpsf2	Fip1l1	Eef2	Arpc4
Wasf1	Arpc1a	Map1b	Nsf	Rps10	Cdkl5	Rps15a	Cpsf6
Psip1	Tarbp2	Septin3	Gas7	Rps8	Iqsec1	Rps18-ps5	Npm1
Nsf	Hnrnpl	Sptbn1	Cycs	Arpc4	Arpc1a	Rps18	Hnrnpd
Gas7	Tubb4a	Fkbp3	Rps15a	Cpsf6	Hnrnpul1	Rps18-ps6	Mbp
Cycs	Septin9	Rpl23a	Pacsin1	Npm1	Arpc4	Septin9	Dicer1
Rps15a	Ezr	Rps10	Fmr1	Hnrnpd	Snrnp70	Cnksr2	Msi1
Pacsin1	Pacsin1	Psip1	Btbd17	Mbp	Rpl23a	NARS1	Cpsf3
Fmr1	Map1b	Cpsf7	Tarbp2	Dicer1	Dync1li1	Nars	Fkbp3
Btbd17	Pip5k1c	Rpl26	Cnp	Msi1	2410002F23Rik	Rpl26	Ampd2
Tarbp2	Epb41l3	Camk2b	Dync1li2	Cpsf3	Wasf1	Pip5k1c	Snrpa
Cnp	Ubap2l	Rps24	Ezr	Fkbp3	Elavl1	Snrnp70	Pip5k1c
Dync1li2	Tial1	Rps25	Arpc4	Ampd2	Rps10	Ccar2	Ncl
Ezr	Rps13	Hba-a1	Mbp	Snrpa	Npm1	Prps1l3	Gfap
Arpc4	Homer1	Hba	Cirbp	Pip5k1c	Mdh2	Prps1	Agap3
Mbp	Snrpa	Aldoc	Aldoc	Ncl	Ddx6	Tubb2a	Cirbp
Cirbp	Cpeb3	Rps11	Mdh2	Gfap	Eef1a1	Hnrnpl	Tarbp2
Aldoc	Psip1	Ezr	Hba-a1	Agap3	Pip5k1c	Ewsr1	Cnksr2
Mdh2	Mdh2	Rps19	Hba	Cirbp	Bsn	Nefm	Ewsr1
Hba-a1	Hba-a1	Cpsf3	Pip5k1c	Tarbp2	Rps19	Rps10	Mpp2
Hba	Hba	Cstf3	Ewsr1	Cnksr2	Nsf	Gm49804	Tubb4a
Pip5k1c	Arhgap44	Tubb2a	Snrpb	Ewsr1	Caskin1	Hnrnpdl	Arpc1a
Ewsr1	Eef1a1	Pip5k1c	Snrpn	Mpp2	Tubb2a	Cirbp	Znf346
Snrpb	Hbb-bs	Eif4h	Pfkp	Nufip2	Tubb2b	Rps8	Zfp346
Snrpn	Sbf1	Rps3a	Rps10	Tubb4a	Agap3	Dhx36	Rpl23a
Epb41l3	Sart3	Prps1	Dazap1	Arpc1a	Fkbp3	Tnik	Tial1
Pfkp	Yars	Prps1l3	Mapk1	Znf346	Snrpa	2410002F23Rik	Wdr7
Rps10	Yars1	Snrpd2	Celf2	Zfp346	Cmas	Mdh2	Septin9
Dazap1	Cdkl5	Tnik	Hbb-bs	Rpl23a	Ppp1cb	Dync1li2	Rps19
Hnrnpul1	Eef1g	Fxr2	Arhgef2	Tial1	Hspa5	Vapa	Dazap1
Mapk1	Taok1	Nefm	Septin9	Fmr1	Mapk1	Pcbp1	Psip1
Celf2	Dync1li2	Ncl	Ppp1cb	Wdr7	Ewsr1	Epb41l3	Mecp2
Hbb-bs	Caskin1	Rpl38	Abi1	Septin9	Cirbp	Septin3	Hba-a1
Arhgef2	Ewsr1	Pum2	Msi1	Rps19	Rps24	Celf2	Nmt1
Septin9	Cpsf2	Eef1a1	Ckmt1	Dazap1	Rps25	Hba-a1	Cmas
Eif4g1	Mbp	Snrpb	RtcA	Psip1	Celf2	Hba	Wasf1
Ppp1cb	Dazap1	Snrpn	Rapgef2	Aldoc	Cstf3	Rps24	Ppp1cb
Abi1	Rps24	Cirbp	Nefm	Mecp2	Puf60	Gfap	Ppp1cc
Msi1	Cirbp	Rbm39	Agap3	Hba-a1	Dync1li2	Snrpb	Rpl17
Ckmt1	Rps25	Cs	Eef1a1	Nmt1	Farp1	Snrpn	Rps24
RtcA	Eif4g1	Ckmt1	Ncl	Cmas	Vapa	Cpsf3	H1-3
Upf1	Cnksr2	Hbb-bs	Camk2g	Wasf1	Nefm	Canx	H1-2
Rapgef2	Ptbp2	Dazap1	Septin3	Ppp1cb	Ampd2	Psip1	Rps25
Nefm	Snrpd2	Ewsr1	Khdrbs3	Ppp1cc	Cpsf3	Cmas	Celf2
Agap3	Ptk2b	Rpl31	Snrpa	Rpl17	Msi1	Gas7	Glud1
Eef1a1	Rps8	Cdkl5	Tubb2a	Rps24	Psip1	Pip4k2a	Snrpd2
Ncl	Cmas	Ppp1cb	Tubb2b	H1-3	Epb41l3	Pip4k2b	Ylpm1
Camk2g	Iqsec1	Ppp1cc	Puf60	H1-2	Snca	Sbf1	Camk2b
Septin3	Nars	Gas7	Rbm39	Rps25	Hba-a1	Arhgap44	Rpl31
Usp10	NARS1	Hnrnpa0	Rpl26	Celf2	Hba	Ylpm1	Rpl38
Khdrbs3	Ampd2	Rps6	Cs	Glud1	Abi1	Rpl38	Snrpb
Snrpa	Rps15	Rps15	Hnrnpc	Snrpd2	Nmt1	Rpl31	Snrpn
Tubb2a	Celf2	Gsk3b	Rps25	Ylpm1	Rbm39	H1-2	Septin3
Tubb2b	Rpl38	Arhgef2	H1-4	Camk2b	Wdr7	H1-3	Khdrbs1
Puf60	Khdrbs1	Csnk1e	Rps24	Csnk1e	Prps1	RtcA	Plec
Rbm39	Rps11	Csnk1d	Sart3	Rpl31	Prps1l3	Gsk3b	Eef1a1
Rpl26	Farp1	Ywhaz	Ampd2	Rpl38	Prps2	Glg1	Btbd17
Cs	Ncl	Arpc5l	Rps8	Ahnak	Usp10	Rps11	Epb41l3
Hnrnpc	Gas7	Ankrd17	Tmed10	Pcf11	Gas7	Mark2	Clasp1
Rps25	Brsk2	Ankhd1	Eif2s1	Snrpb	Fam120c	Upf1	Anks1b
H1-4	Rpl23a	H1-4	Mink1	Snrpn	Taok1	Eef1a1	Vapa
Rps24	Zfr2	H1-3	Dclk2	Septin3	Homer1	Ddx20	Rbm39
Sart3	Ahnak	Hspa5	Snrpd1	Khdrbs1	Cpsf6	Eif2s1	Sbf1
Ampd2	Msi1	Snrpd1	Nmt1	Plec	Ptbp2	Rbm39	Alyref
Rps8	Srsf2	Vapa	Csnk1d	Eef1a1	Dazap1	Eef1g	Trim3
Tmed10	Upf1	Rpl17	Srsf2	Btbd17	Rpl26	Snrpa	Eef1g
Eif2s1	Alyref	Nsf	Fxr1	Epb41l3	Hltf	Cdkl5	Pcbp1
Mink1	Alyref2	Mark2	Alyref	Clasp1	Camk2g	Cpsf6	Taok1
Dclk2	Ckmt1	Ptbp2	Srsf11	Camkv	Mink1	Snrpd2	Ywhag
Snrpd1	Wasf1	Msi1	Cdkl5	Anks1b	Map4k4	Ppp1cb	Hnrnpul1
Nmt1	Tmed10	Anks1b	Gsk3a	Vapa	Septin6	Ppp1cc	Rpl26
Nars	Arpc5l	Brsk2	Rpl31	Rbm39	Sbf1	Khdrbs3	Arpc5l
NARS1	Ppp1cb	Tuba4a	Rps3a	Sbf1	Septin9	Tuba4a	Rps11
Bub3	Ppp1cc	Ylpm1	Prps1l3	Alyref	Ppfia3	Eif4h	Hnrnpa0
Csnk1d	Mecp2	Hnrnpc	Prps1	Trim3	Rpl31	Rpl22	Rps15
Srsf2	Rpl26	Pip4k2a	Glud1	Eef1g	Pcbp1	Rps25	Snrpd1
Fxr1	Golga2	Pip4k2b	Snrpd2	Arpc3	Gsk3a	Msi1	Srpk1
Alyref	Anks1b	Tmed10	Ankhd1	Pcbp1	Eif2s1	Pum2	Mapk1
Srsf11	Rpl31	Mapk1	Rpl38	Taok1	Arhgap44	Eef1b2	Nefm
Cdkl5	Prps1l3	Wdr7	Rps11	Ywhag	Rpl38	Eef1b	Upf1
Gsk3a	Prps1	Srsf7	Vapa	Ywhab	H1-3	Ptbp2	Abi2
Rpl31	Aldoc	Cpsf6	Epb41l1	Hnrnpul1	H1-2	Eif5b	Prps1l3
Rps3a	Cs	Plec	Mark2	Rpl26	Atxn2	Wdr7	Prps1
Prps1l3	H1-4	Pcbp2	Anks1b	Arpc5l	Hnrnpl	Mapk1	Rps6
Prps1	Snrpd1	Ccar2	Khdrbs1	Rps11	Adss1	Nova2	Rnf214
Gemin6	Hnrnpa0	Abi1	Pcbp2	Hnrnpa0	Adssl1	C1qa	RtcA
Glud1	Ccsap	Abi2	Ccsap	Rps15	Mecp2	Camk2g	Pip4k2a
Snrpd2	Snrpb	Rps8	Tuba4a	Atp6v1e1	Ywhaz	Btbd17	Pip4k2b
Ankhd1	Snrpn	Tra2b	Hnrnpa0	Ccsap	Nova2	Arhgef2	Nova2
Ahnak	Hnrnpc	Homer1	Camkv	Snrpd1	Mark1	Dync1i2	Ago1
Cmas	Srsf11	Try10	Arpc5l	Srpk1	Hbb-bs	Glud1	Srsf11
Bin1	Trim3	H2bc3	Itpka	Top1	Hbb-b1	Ywhag	Eif2s1
Rpl38	Glud1	H4bc24	Pip4k2a	Mapk1	Itpka	Ywhaz	Tuba4a
Iqsec1	Nefm	Hist1h2bp	Camk2b	Nefm	Tuba4a	Ywhab	Hdlbp
Rps11	Cpsf6	H2bc12	Rpl23a	Upf1	Hnrnpa0	Ywhae	H2bc14
Eif5b	Eif4h	H2bc7	Eef1g	Map4	Rps6	Ywhah	H2bc4
Vapa	Bsn	H2bc4	Actr3b	Farp1	Ckmt1	Ywhaq	Hist2h2bb
Mecp2	Itpka	Hist2h2bb	Wdr7	Abi2	Srsf2	Sfn	H2bc9
Dgkb	Gsk3b	H2bc9	Tra2b	Prps1l3	Rpl17	Arpc5l	H2bc3
Epb41l1	Wdr33	H2bc14	Cpsf6	Prps1	Snrpd1	Atp6v1e1	H4bc24
Mark2	C1qa	Dzank1	Tm9sf3	Prps2	Rapgef2	Phactr1	Hist1h2bp
Anks1b	Pcbp1	Agap3	Rpl17	Rps6	Dhx30	Cpsf2	H2bc12
Khdrbs1	Abi1	Dclk2	Nucb1	Tcp1	Ankhd1	Hexb	H2bc7
Pcbp2	Rpl17	Dynll2	Rps6	Rnf214	Fxr1	Srpk1	Rpl22
Ccsap	Fmr1	Dynll1	Map4	Gemin6	Rnf214	Rpl17	Gas7
Tuba4a	Try10	Khdrbs3	Rps15	Cct3	Atxn2l	Nsf	C1qa
Hnrnpa0	Agap1	Rpl24	Wdr33	Zfr2	Tcp1	Luc7l2	Mink1
Camkv	Tuba4a	Fmr1	Dctn2	Try10	Nfib	Ncl	Tmed10
Arpc5l	Camk2g	Alyref	Septin6	Bin1	Btbd17	Mecp2	Dync1li2
Rbm3	Hnrnpul1	Alyref2	Purg	Dclk2	Trim3	Dclk2	Luc7l2
Itpka	Wdr7	Tm9sf3	Eif4h	RtcA	Rps15	Apex1	Pum1
Sarnp	Rps3a	Tmed9	Rpl24	Pip4k2a	Rogdi	Rps19	Nars
Pip4k2a	Rbm39	Gemin6	Tmed9	Pip4k2b	Trim9	Fxr1	NARS1
Camk2b	Ccar2	Tubb4a	Ptbp2	Agap1	Arpc5	Rps15	Homer1
Rpl23a	Srsf3	C1qa	Glg1	Rc3h1	Ap2s1	Hnrnpa0	Dync1i2
Nova2	Rps6	Wdr33	Taok2	Rc3h2	Ccsap	Csnk1d	Rps17
Eef1g	Map4	Gsk3a	Arpc5	Akap5	Zfr2	Csnk1e	Hnrnpl
Lrrc47	Hnrnpll	RtcA	Nfib	Nova2	Celf4	Pacs1	Hbb-bs
Actr3b	Arhgef2	Map4	Tubb4a	Ago1	Tra2b	Atxn2	Arhgap44
Apex1	Nsf	Ccsap	Btbd8	Wasf3	Ylpm1	Wdr33	Gm5478
Zfr2	Amer2	Rpl22	Rps14	Srsf11	Tm9sf3	Gsk3a	U2af1
Snca	Camkv	C1qtnf4	Arpc3	Dars1	Rps11	Wasf1	Srsf2
Rnf214	Drg1	C1qc	Rpl22	Eif2s1	Rps3a	Snrpd1	Rps29
Wdr7	Puf60	Arpc3	Try10	Dzank1	Add3	Gm5478	Rps20
Tra2b	Hdlbp	Gm5478	Atp6v1e1	C1qb	Klhl12	Trim3	Brsk1
Cpsf6	Dctn1	Btbd8	Snrpd3	Tuba4a	Tubb4a	Srsf2	Actr3b
Tm9sf3	Nova2	Snrpd3	Rps28	Hdlbp	Khdrbs3	Dync1i1	Rph3a
Wdr37	Nova1	Rpl9-ps6	Rps29	H2bc14	Arpc3	Rps17	Ptbp2
Rpl17	Vapa	Rpl9	Map1lc3a	H2bc4	Srsf5	Elavl2	Rtn1
Nucb1	Pip4k2a	Srsf2	Snrpg	Hist2h2bb	Hexb	Dynlrb1	Tm9sf3
Rps6	Pip4k2b	Rps23	U2af1	H2bc9	Akap5	Alyref	Rbfox1
Capza2	RtcA	Rps14	Capzb	H2bc3	Dgki	Alyref2	Rbfox2
Map4	Eef1b	Rpl27a	Rc3h1	H4bc24	Snrpb	Rps6	Cpeb3
Sbf1	Eef1b2	Rps28	Acacb	Hist1h2bp	Snrpn	U2af1	Fxr1
Rps15	Khdrbs3	Snrpg	Cpeb2	H2bc12	Alyref	Rab4b	Atxn2
Wdr33	Arpc5	Rps29	C1qa	H2bc7	Alyref2	Rab4a	Gsk3a
Dars1	Luc7l2	Fxr1	Elavl2	Arhgap32	Ncl	Rps28	Epb41l1
Dctn2	Hexb	Map1lc3a	Srpk1	Rpl22	Plec	Rps29	Mark1
Hspa12a	Dgki	Septin9	Abi2	Gas7	Ccar2	Rpl27a	Atxn2l
Septin6	Brsk1	Eif2s1	Pum2	C1qa	Tmed10	Rps20	Hltf
Purg	Pum1	Dynlrb1	Pum1	Mink1	Rc3h1	Map4	H1-4
Eif4h	Atxn2l	Rapgef2	Ago1	Hnrnpll	Pum2	Snap91	Eif4h
Eif5a	Kif5c	Capzb	Ywhaz	Hp1bp3	Luc7l2	Serbp1	Pcbp3
Snd1	Numbl	Wasf1	Dzank1	Pkm	C1qa	Hbb-bs	Tubb5
Rgs6	Rgs6	Camkv	Rbfox2	Tmed10	Nars	Cs	Mark3
Rps17	Arpc3	H2aj	Mark1	Dync1li2	NARS1	Trim9	Eef1b2
R3hdm2	Sec22b	H2ac1	Znf207	Luc7l2	Hdlbp	Asap1	Eef1b
Rpl24	Eif2s1	H2ac15	Snap91	Pum1	C1qb	Anks1b	Snrpf
Cnksr2	R3hdm2	H2ac12	Srsf3	Serbp1	Eif5b	Rph3a	Elavl2
Tmed9	Srsf5	Hist1h2af	Pcbp3	Adss1	Dctn2	Taok1	Tubb4b
Arhgap44	Lin7a	H2aw	Actg2	Adssl1	Anks1b	Srsf7	Rbmx
Atxn2	Gsk3a	Hist2h2aa1	Acta2	Dctn1	Srsf3	Habp4	Acta1
Pgrmc1	Apex1	H2ac20	Acta1	Cstf1	Gsk3b	Snd1	Actc1
Hdlbp	Wasf3	Hist1h2ap	Actc1	Nars	Arpc5l	Lrrc47	Actg2
Ptbp2	Dync1i2	Hist1h2ao	Snrpf	NARS1	Rps17	Tm9sf3	Acta2
Luc7l2	Habp4	Hist1h2an	Tuba1a	Homer1	Acacb	Tmed10	Csnk1d
Glg1	Rps17	H2ac13	Tuba3a	Pgk1	Prpsap2	Tm9sf4	Purg
Taok2	Septin6	H2ac11	Tubb3	Apex1	Amer2	Dctn2	Septin8
Arpc5	Rbfox1	H2ac8	Rbmx	Snap91	Eif4h	Rpl23a	Pum2
Dhx30	Tm9sf3	H2ac7	Fxr2	Picalm	C1qc	Ptk2	Elavl3
Brsk1	Rpl22	H2ac6	Tnik	Nfib	Zmat4	Ptk2b	Ppp1ca
Atp1a2	Rps14	H2ac4	Septin8	Dync1i2	Snrpd3	C1qc	Tuba1a
Atp1a3	Rab4b	H2ac21	Cpeb4	Rps17	Eif2s2	Brsk1	Tuba3a
Atp1a1	Rab4a	H2ax	Csnk1e	Puf60	Rps20	Epb41l1	Ywhaz
Nfib	Znf207	Epb41l1	Elavl3	Fsd1	U2af1	Eif2s3x	Camk2d
Tubb4a	U2af1	Rc3h1	Ankrd17	Amer2	Rpl22	Fam120c	Acacb
Celf4	Rps26	Snap91	Pip4k2b	Hdgfl3	Rps14	Rtn1	Tubb2b
Eef1b2	Snrpd3	Picalm	Ppp1cc	Hnrnpl	Snrpg	Srsf11	Arhgef2
Eef1b	Rps20	Dync1li2	Hexb	Dgkb	Rps28	Eif4b	Sart3
Gprasp1	Snrpe	Glud1	Caskin1	Add3	Rps29	Mink1	Nufip2
Cep170b	Rps28	Nfib	Epb41l3	Hbb-bs	Snrpd2	Hnrnpul1	Aldoc
Ptk2	Snrpg	Nucb1	Hnrnpul1	Snrpd3	Rph3a	Rbfox2	Csnk1e
Dync1i2	Rps29	Atxn2l	Eif4g1	Tra2b	Tmed9	Rbfox1	Ahnak
Btbd8	Dync1i1	Nmt1	Upf1	Arhgap44	Eif4g1	Rogdi	Camkv
Kiaa1107	Celf1	Ap3d1	Usp10	Eif2s2	Srsf11	Wdr37	Arpc3
Cdk16	Rbm3	Tmed2	Nars	Hmga1	Atat1	Rnf214	Ywhab
Cdk17	Tra2b	Cpeb2	NARS1	Phactr1	Pip4k2a	Eif4g2	Atp6v1e1
Cdk18	Srsf10	Ap2s1	Bub3	Fam98a	Pip4k2b	Kcnab2	Ccsap
Rps14	Eif4a2	Cct3	Gemin6	Cpeb4	Rbm3	Ap1b1	Top1
C1qc	Eif2s2	Ampd2	Ahnak	Gm5478	Eef1g	H4bc24	Map4
Ap2s1	H4bc24	Puf60	Cmas	Rps14	Hnrnpll	Hist1h2bp	Farp1
Arpc3	Hist1h2bp	Taok2	Bin1	Znf207	Rtn1	H2bc12	Prps2
Rpl22	H2bc12	Sarnp	Iqsec1	U2af1	Purg	H2bc4	Tcp1
Try10	H2bc4	Snd1	Mecp2	Srsf2	Cpeb2	Hist2h2bb	Zfr2
Srsf5	Hist2h2bb	Acacb	Rbm3	Snrpe	Camkv	H2bc9	Bin1
Rps20	H2bc9	Eef1g	Sarnp	Rps29	H4bc24	H2bc3	Dclk2
Atp6v1e1	H2bc3	Actr3b	Nova2	Rps20	Hist1h2bp	H2bc14	Agap1
Rtn1	H2bc14	Gtpbp1	Apex1	Snrpg	H2bc12	H2bc7	Rc3h1
Snrpd3	H2bc7	Hltf	Zfr2	Smn1	H2bc3	Bub3	Akap5
Rps28	Hist3h2ba	Rtn1	Snca	Rpl27a	H2bc7	Rpl9-ps6	Dzank1
Snrpe	H2bu1	Glg1	Rnf214	Qki	H2bc4	Rpl9	C1qb
Rps29	H2bc21	Srpk1	Wdr37	Qk	Hist2h2bb	Atxn2l	Hnrnpll
Rpl27a	Rogdi	Prpf19	Capza2	Brsk1	H2bc9	Rps23	Serbp1
Map1lc3a	Dynlrb1	Trim46	Sbf1	Actr3b	H2bc14	Carmil2	Adss1
Mcrip1	Actr3b	Pacs1	Snd1	Parp1	Dynlrb1	R3hdm2	Adssl1
Snrpg	Cct3	Arpc5	Rgs6	Rph3a	Eef1b2	Actr3b	Cstf1
U2af1	Tmed9	U2af1	Rps17	Srsf5	Eef1b	Mtmr1	Apex1
Zmat4	Srpk1	Hdgfl3	R3hdm2	Tmed9	Upf1	Fau	Snap91
Snrpc	Prpf19	Ago1	Cnksr2	Hspa12a	Gm5478	Fsd1	Nfib
Capzb	Rpl24	Cep170b	Arhgap44	Hspa12b	Ahnak	Hars1	Puf60
Rc3h1	Nucb1	Rbfox2	Pgrmc1	Abhd12	Extl2	Mark3	Fsd1
Wasf3	Bub3	Srsf11	Hdlbp	Ptbp2	Rbfox3	Tubb4a	Amer2
Dync1i1	Zmat4	Elavl2	Luc7l2	Rps3a	Map1lc3b	Snrpf	Add3
Hnrnpll	Zc3h15	Abcf2	Brsk1	Rtn1	Hsd17b10	Hltf	Snrpd3
Xrn2	H2ac1	Tuba1a	Eef1b2	Rgs6	Dync1i2	H1-4	Tra2b
H4c1	H2aj	Tuba3a	Eef1b	Rgs7	Pgrmc1	Srsf3	Eif2s2
Rab2a	H2ac15	Ap1b1	Cep170b	Tm9sf3	Abcf1	Tuba1a	Phactr1
Rab2b	H2ac12	Rbmx	Dync1i2	Rbfox1	Ago1	Tuba3a	Cpeb4
Rab4a	Hist1h2af	Snrpf	Kiaa1107	Rbfox2	Ago3	Rbmx	Rps14
Rab4b	H2aw	Hmga1	C1qc	Cpeb3	Smn1	Acta1	Snrpe
Acacb	Hist1h2ap	Itpka	Ap2s1	Fxr1	Rpl24	Actc1	Snrpg
Cpeb2	Hist1h2ao	Eif4b	Srsf5	Atxn2	Cyth2	Actg2	Smn1
C2cd4c	Hist1h2an	Atp6v1e1	Rps20	Marcks	Fau	Acta2	Rpl27a
Trim3	H2ac13	Dctn2	Rtn1	Pgd	Srpk1	Epb41l2	Qki
Tm9sf2	H2ac11	Camk2g	Snrpe	Mcrip1	Bub3	Agap1	Srsf5
Cstf1	H2ac8	Capza2	Rpl27a	Gemin8	Brsk1	Acacb	Tmed9
C1qa	H2ac7	Gm5414	Zmat4	Rtn3	Cdk17	Ppp1ca	Rps3a
Drg1	H2ac6	Pum1	Wasf3	Ptk2	Cdk18	Cstf1	Ptk2
Elavl2	H2ac4	Trim2	Dync1i1	Habp4	Cdk16	Hspa5	Habp4
Rpl13	Hist2h2aa1	Tbc1d10b	Hnrnpll	Map1lc3a	Rab15	Pum1	Map1lc3a
Amer2	H2ac20	Taok1	Rab4a	Gsk3a	Rab8a	Pfkl	Trim2
Csnk1a1	H2ax	Cpeb4	Rab4b	Trim2	Rab1a	Tubb3	Lrrc47
Calm3	H2ac21	H1-2	Trim3	Epb41l1	Rab1b	Hdlbp	Dync1i1
Calm2	Tcp1	Srsf3	Cstf1	Mark1	Rab35	Prrc2a	Septin6
Calm1	Mapk1	Znf207	Drg1	Atxn2l	Rab8b	Ptbp1	Arpc5
Dhrs4	Ccar1	Mink1	Amer2	Hltf	Rab10	Tubb5	Pgrmc1
Rasgrf2	Rc3h1	Map4k4	Dhrs4	Lrrc47	Rab4a	Pabpc4	Dhx15
Srpk1	Capzb	Purg	Bsn	Rpl22l1	Arf5	Pabpc2	Rpl24
Abi2	Bin1	Pcbp3	Farp1	Dync1i1	Arf1	Pabpc4l	Abi1
Bsn	Wdr37	Acta1	Arf1	Calm3	Arf3	Purg	Usp10
Farp1	Usp10	Actc1	Arf3	Calm2	Dzank1	Msn	Ap3d1
Pum2	Psd	Actg2	Habp4	Calm1	Pld3	Rdx	Pfkl
Pum1	Rps12	Acta2	Rps12	Eif3f	Rbbp7	Pcbp3	Ddx3y
Ago1	Hmga1	Mark1	Ywhae	Septin6	Rbbp4	Cpeb2	Cep170b
Arf1	Ankhd1	Tubb3	Gtpbp1	Gprasp1	Rpl9-ps6	Clasp1	Prrc2a
Arf3	Ankrd17	Tubb6	Numbl	Gtpbp1	Rpl9	Abi2	Vapb
Arf5	Qki	Septin8	Rbfox1	H1-4	Snrpe	Septin4	Ptk2b
Fau	Dhrs4	Septin6	C1qb	Arpc5	Ap1b1	Ago1	Ago3
Rab1b	Top1	Tubb2b	Hltf	Pgrmc1	C2cd4c	Elavl3	Cyfip1
Rab1a	Tnrc6b	Ywhae	Tmed7	H2aj	Epb41l1	Septin8	Wdr37
Rab15	Snap91	Septin4	Clasp1	H2ac1	Kif3a	Camk2d	Nsf
Rab10	Vdac1	Elavl3	Tcp1	H2ac15	Top1		Hba
Rab8a	Map1lc3b	Clasp1	Picalm	H2ac12	Tbr1		Ckmt1
Rab8b	Eif4b	Ago3	Add3	Hist1h2af	Abcf2		Rogdi
Rab35	Dctn2		Sub1	H2aw	Bin1		Trim9
Habp4	Csnk1e		Ppp1ca	Hist1h2ap	Cep170b		Hexb
Rps12	Csnk1d		Tubb5	Hist1h2ao	Trim2		Alyref2
Ywhaz	Arf1		Tubb6	Hist1h2an	Pdap1		Ccar2
Ywhae	Arf3		Gm5478	H2ac13	Tm9sf2		Eif5b
Ywhaq	Rims3		Eif4g3	H2ac11	Septin8		Dctn2
Ywhab	Nfib		Arglu1	H2ac8	Glg1		Srsf3
Sfn	Nfix		Camk2d	H2ac7	Dhx15		Gsk3b
Gtpbp1	Glg1		Ago3	H2ac6	Nufip2		C1qc
Exoc7	Cpeb4		Kif5c	H2ac4	Fxr2		Rps28
Tra2a	Rapgef2		Cct3	Hist2h2aa1	Mark3		Dynlrb1
Dzank1	Atp6v1e1		Prpf19	H2ac20	Ap3d1		Fau
Rasal1	Ppp1ca		H2ac1	H2ac21	Sarnp		Bub3
Numbl	Adss1		H2aj	H2ax	Elavl2		Rab4a
Farsa	Adssl1		H2ac15	Dhx15	H1-4		Rpl9-ps6
Rpl7	Grk2		H2ac12	Rpl24	Cpeb4		Rpl9
Hsd17b10	Kif2a		Hist1h2af	Tanc2	Kif3b		Ap1b1
Rbfox1	Rcc2		H2aw	Eif5a	Kif3c		Glg1
Rbfox2	Rnf214		Hist1h2ap	Baiap2	Pcbp3		Srsf7
Ctnnd1	Myl6		Hist1h2ao	Cct8	Snrpf		Septin4
C1qb	Sub1		Hist1h2an	Eif4a2	Gm49601		Tm9sf4
Hltf	Map6d1		H2ac13	Eif4h	Rbmx		Pabpc4
Atp6v1a	C1qb		H2ac11	Api5	Acta1		Rab4b
Cryz	Tmed7		H2ac8	Ank2	Actc1		Tubb3
Mark1	Acacb		H2ac7	Abi1	Actg2		Ywhah
Kif5b	Ap1b1		H2ac6	Usp10	Acta2		Rdx
Kif5a	Pgrmc1		H2ac4	Ap3d1	Iqsec2
Luc7l	Abi2		Hist2h2aa1	Drg1	Srsf7
Klhl12	Abcf1		H2ac20	Dgkz	Map1lc3a
Tmed7	Acsl6		H2ax	Pcbp3	Mark2
Clasp1	Cstf1		H2ac21	Tubb5	Qki
Ppfia3	Dzank1		Hmga1	Taok2	Hmgb3
Tcp1	Ywhaz		Eif4b	Mark3	Septin4
Znf207	Mark1		Ap1b1	Pfkl	Clasp1
Snap91	Septin4		Septin4	Eef1b2	Tm9sf4
Picalm	Hmgb1		Srsf7	Eef1b	Tuba1a
Add3	Tubb5		Hdgfl3	Snrpf	Tuba3a
Sub1	Rpn1		Taok1	Elavl2	Tnik
Pabpc4	Fxr2		Brsk2	Ddx3y	Abi2
Pabpc2	Srsf7		Alyref2	Tubb4b	Pum1
Srsf3	Pcbp3		Gsk3b	Rbmx	Pabpc4
Ppp1ca	Pum2		Atxn2l	Acta1	Nfix
Pcbp3	Tubb4b		H4bc24	Actc1	Vapb
Rgs7	Tuba1a		Hist1h2bp	Actg2	Rab4b
Actg2	Tuba3a		H2bc12	Acta2	Rbfox2
Acta2	Acta1		H2bc4	Csnk1d	Tubb3
Acta1	Actc1		Hist2h2bb	Purg	Ppp1cc
Actc1	Actg2		H2bc9	Cep170b	Tubb5
Tubb5	Acta2		H2bc3	Prrc2a	Ddx3y
Rps5	Rbmx		H2bc14	Capza2	Camk2d
Snrpf	Elavl2		H2bc7	Septin8	Elavl3
Tuba1a	Znf346		Dynlrb1	Ankrd17	Dnm2
Tuba3a	Map1lc3a		H1-3	Septin2	Rpl19
Tubb3	Fxr1		H1-2	Pum2	Ppp1ca
Tubb6	Snrpf			Elavl3	Ywhah
Rbmx	Mtdh			Vapb	Cyfip1
Fxr2	Taok2			Ppp1ca	Ywhag
Gm5478	Btbd8			Scai	Rdx
Gemin8	Kiaa1107			Tuba1a
Vapb	Wasl			Tuba3a
Eif2s3x	Epb41l1			Ywhaz
Eftud2	Atp1b1			Ptk2b
Tnik	Add3			Ago3
Septin8	Eif4e			Cyfip1
Eif4g3	Rpl39			Camk2d
Arglu1	Hdgfl3			Acacb
Cpeb4	Cpeb2
Csnk1e	Snca
Camk2d	Sptbn2
Msn	Arglu1
Rab3a	Ago1
Elavl3	Serbp1
Mark3	Eif4g3
Ago3	Tubb3
Ankrd17	Purg
Kif5c	Septin8
Ywhag	Tnik
Pip4k2b	Rdx
Ywhah	Camk2d
Ppp1cc	Elavl3
Pfkl	H1-3
	H1-2
	Dnm2
	Rbfox2

### Sheet: Sheet1
RC	EXT	RC and EXT
Snd1	Prrc2a	Rab4a
H2ac12	Rpl9	Abi2
Capzb	Rdx	Arhgap44
Wdr33	Serbp1	Rbm39
Cct3	Rph3a	Dhx9
Znf207	Pfkl	Fkbp3
Rps12	Mark3	Pcbp3
Rbm3	Ddx3y	Hspa5
Arf1	Rogdi	H2bc3
Hmga1	Ap3d1	Luc7l2
Tubb6	Trim9	Arpc1a
Zmat4	Vapb	Hnrnpl
H2ac11	Agap1	Upf1
Tmed7	Smn1	Pabpc1
Arf3	Top1	Tuba1a
Capza2	Eif2s2	Tmed10
Ywhae	Trim2	Septin9
Brsk2	Nufip2	Snap91
H2aj	Rpl9-ps6	Rps6
Hnrnpc	Lrrc47	Elavl1
H2ac4	Atxn2	Tardbp
Taok2	Adss1	Rps17
Nucb1	Tm9sf4	Strap
Kiaa1107	Akap5	Camkv
H2ac8	Dhx15	Srpk2
Dhrs4	Ywhag	Pcx
Ankrd17	Phactr1	Strbp
Eif4g1	Adssl1	C1qb
Ankhd1	Prps2	Mapt
Fxr2	Eif5b	Snrpd1
Hist2h2aa1	Qki	Rpl23a
Sub1	Fsd1	Prkra
Prpf19	Ptk2	Purg
Wasf3	Pabpc4	Ddx6
Eif4b	Ywhab	Tubb4a
Snca	Fau	Hnrnpa3
Sarnp	Cyfip1	Dclk1
Rgs6	Ptk2b	Stau1
Gemin6	Ywhah	Tcp1
Ap2s1		Snrpe
H2ac13		Camk2b
Hist1h2af		Yars1
Kif5c		Rps28
Btbd8		Rps3
H2ac6		Cpeb2
Fmr1		Ina
H2ax		Fxr1
Rapgef2		Add2
Picalm		Sf1
Eif4g3		Pip4k2a
R3hdm2		Rbmxl1
H2ac20		Cpsf3
Gtpbp1		Hdlbp
Itpka		Rps20
Hist1h2ap		Nmt1
Hist1h2an		Stau2
H2aw		Epb41l3
H2ac1		Pcbp2
H2ac7		Dnm1
Hist1h2ao		C1qa
H2ac21		Septin4
Hdgfl3		Dzank1
Arglu1		Gm7324
Drg1		Rc3h1
Numbl		Ap2m1
H2ac15		Prps1
Try10		Atp6v1e1
		Add3
		Caskin1
		Ewsr1
		Prps1l3
		Arpc5l
		Dclk2
		Gm5478
		Apex1
		Eef1g
		Ppib
		Hba-a1
		Cirbp
		Srpk1
		H4bc24
		Mdh2
		Mecp2
		Rps25
		Snrpd2
		Fus
		Rnf214
		Mpp2
		Gas7
		Mccc1
		Snrpn
		Syngap1
		Eef1b2
		Hnrnpk
		Mark1
		Nfib
		Syn1
		Gm49601
		Rpl24
		Pip4k2b
		Pcca
		Khdrbs3
		Tial1
		Map1b
		Khsrp
		Snrpf
		Pa2g4
		Gapdh
		Tubb4b
		Camk2a
		Sars1
		Septin6
		Hnrnpm
		Clasp1
		Pspc1
		Ywhaz
		Eef2
		Tmed9
		Bsn
		Dync1i2
		Iqsec1
		Ap2a2
		Pacsin1
		RTRAF
		Plcb1
		Rps2
		Rpl27a
		Ddx5
		Rps11
		Septin11
		Tubb5
		Cpeb4
		Ampd2
		Gsk3b
		Caprin1
		Matr3
		Msi1
		Eif2s1
		Gm10358
		Map4
		Anks1b
		Agap3
		Hnrnpll
		Rps18-ps6
		Snrpd3
		Bin1
		Rps7
		Ifit1
		Eef1a1
		Add1
		H2bc12
		Rab4b
		Hba
		Clasp2
		Elavl3
		Pip5k1c
		Hnrnph1
		Tuba4a
		Septin5
		Wasf1
		Npm1
		Nova2
		Map1a
		Cpsf1
		Nsf
		H2bc4
		Sfpq
		Dync1i1
		Ddx3x
		Rtn1
		Puf60
		Bub3
		Epb41l1
		Mark2
		Usp10
		Psip1
		Synj1
		Rps8
		Rps18-ps5
		Ubap2l
		Hnrnpab
		Ap2a1
		Celf2
		Map1lc3a
		Agap2
		Eef1a2
		Rpl38
		Ppp1cc
		Map2
		Hnrnpa2b1
		G3bp2
		H2bc14
		Adap1
		Glud1
		Actc1
		Sbf1
		Gemin5
		Cs
		Actb
		Fubp1
		Adar
		Purb
		Actr2
		Aldoa
		Prss1
		Dicer1
		Ap2b1
		Nckap1
		Dnm3
		C1qc
		Dmxl2
		Fam120c
		Cpsf2
		Hnrnph2
		Atxn2l
		Alyref2
		RtcA
		Eif4h
		H2bc9
		Cmas
		Btbd17
		Cnksr2
		Ylpm1
		H1-3
		Canx
		Mapk1
		Rpl31
		Srsf2
		Ppp1cb
		Ilf3
		Amph
		Nudt21
		Ptbp2
		Wdr37
		Srsf3
		Rpl26
		Septin8
		Hltf
		Eef1b
		Sars
		Fubp3
		Dync1li2
		Hnrnpul1
		Rps4x
		Rbmx
		Rbfox2
		Rps24
		Hnrnpa0
		Snrnp70
		Ppp1ca
		Gfap
		Actg1
		Rps15a
		Trim3
		Csnk1d
		Dazap1
		Ncl
		Rps9
		Gemin4
		Pum2
		Atp2a2
		Hbb-bs
		Arpc4
		Pura
		Tuba1b
		Zfr2
		Dctn2
		Nono
		FAM120A
		Ilf2
		Hnrnpr
		Rps14
		Sptbn1
		Elavl2
		Mccc2
		Cnp
		Hexb
		Camk2g
		Dynlrb1
		Hist2h2bb
		Adarb1
		Gsk3a
		Rpl17
		Ddx1
		G3bp1
		Rps19
		Nefl
		Aldoc
		Msi2
		Hnrnpul2
		Glg1
		Gm3839
		Zfr
		Cpeb3
		Rps16
		Dync1h1
		Habp4
		Srsf7
		Map6
		Alyref
		Cstf1
		Srsf1
		Aak1
		Ezr
		Dync1li1
		H2bc7
		Znf346
		Khdrbs1
		Ago3
		Cep170b
		Amer2
		Arpc5
		Taok1
		Eif2ak2
		Rps13
		Tm9sf3
		Pc
		Rbfox1
		Ddx20
		Rps29
		Actg2
		Elavl4
		Stxbp1
		Cdkl5
		Hnrnpd
		U2af2
		Camk2d
		Syncrip
		Srsf5
		Abi1
		Pum1
		Plec
		Hnrnpa1
		Znf385a
		Tarbp2
		Nefm
		2410002F23Rik
		Clip2
		Ddx17
		Rbm14
		Acaca
		U2af1
		Csde1
		Septin3
		Hnrnpu
		Hspa8
		Ago1
		Pgrmc1
		Acacb
		Ccar2
		Vapa
		Arhgef2
		Cyfip2
		Pfkm
		Septin7
		Snrpb
		Rps3a
		Snrpg
		Srsf11
		Mbp
		Ckmt1
		Tubb2b
		Syn2
		Arpc2
		Psd3
		Acta2
		Cpsf6
		Ahnak
		Yars
		Tra2b
		Cycs
		Pccb
		Tnik
		Pfkp
		Tubb3
		Actr3
		Rps18
		Tuba3a
		Homer1
		Rpl22
		Tppp
		Hnrnpf
		Fip1l1
		Myef2
		Snrpa
		Rps15
		Brsk1
		Rbfox3
		Zfp346
		H1-4
		Nars
		Sart3
		Dhx36
		Ccsap
		Hnrnph3
		Farp1
		Hist1h2bp
		Arpc3
		Cstf3
		Tuba1c
		H1-2
		Csnk1e
		Hnrnpdl
		Grsf1
		Ago2
		Acta1
		Actr3b
		Cpsf7
		Pcbp1
		Tubb2a
		Wdr7
		Zc3h7b
		NARS1
		Ap1b1
		Rtcb
		Rps10
		Mink1
		Sptan1
